# A regulatory program for initiation of Wnt signaling during posterior regeneration

**DOI:** 10.1101/2020.03.26.010181

**Authors:** Alyson N. Ramirez, Kaitlyn Loubet-Senear, Mansi Srivastava

## Abstract

Whole-body regeneration requires the re-establishment of body axes for appropriate patterning of new and old tissue. Wnt signaling has been utilized to correctly regenerate tissues along the primary axis in many animals. However, the causal molecular mechanisms that first launch Wnt signaling during regeneration are poorly characterized. We used the acoel worm *Hofstenia miamia* to identify processes that initiate Wnt signaling. Transcriptome profiling, *in situ* hybridization, and functional studies revealed a Wnt ligand, *wnt-3*, as an early wound-induced gene specifically activated in posterior-facing wound sites and was required for establishing posterior identity during regeneration. *wnt-3* was upregulated upon amputation in stem cells, and its inhibition affected stem cell proliferation. Ectopic expression of anterior markers in *wnt-3* RNAi head fragments was stem cell dependent. Chromatin accessibility data revealed that *wnt-3* activation during regeneration required input from the general wound response. Additionally, the expression of a different Wnt ligand, *wnt-1*, prior to amputation was required for activation of wound-induced *wnt-3* expression. Our study establishes a gene regulatory network for initiating Wnt signaling in posterior tissues in a bilaterian.
