## Supplemental Table 1 for "A regulatory program for initiation of Wnt signaling during posterior regeneration"

### Sheet: Supplemental Table 1A
HEAD DATASET
Name	head1_pval	head1_qval	head_1_tpm	head_0_tpm	head3_pval	head3_qval	head_3_tpm	head6_pval	head6_qval	head_6_tpm	head12_pval	head12_qval	head_12_tpm	tail1_pval	tail1_qval	tail_1_tpm	tail_0_tpm	tail3_pval	tail3_qval	tail_3_tpm	tail6_pval	tail6_qval	tail_6_tpm	tail12_pval	tail12_qval	tail_12_tpm
98043224|pim1	9.1e-05	0.222618	153.195	97.1945	1.52e-05	0.033035	178.51	7.15e-05	0.0270055	165.89	0.000408871	0.0414574	150.715	0.0104806	0.614024	161.872	122.412	0.00632736	0.532699	154.8	0.0129504	1	156.982	0.334861	0.571617	130.671
98040037|rasm	0.0044015	0.294304	5.6492	3.13289	2.12e-05	0.0389233	10.7875	9.47e-06	0.011205	9.33099	0.000770002	0.0521964	7.21485	0.0985366	0.884301	7.26166	4.69266	0.0190224	0.764324	8.58724	0.049445	1	7.73958	0.0271169	0.318426	8.35324
98027755|foxa1	0.0129492	0.35053	47.1881	38.2608	2.18e-05	0.0389233	69.5167	1.36e-05	0.0121714	75.2706	0.000419853	0.0419125	69.7774	1	1	50.7443	45.3023	0.304565	0.948378	52.4752	0.0473103	1	62.63	0.04866	0.383566	61.8165
98043529|sp5-2	0.112272	0.604276	19.5081	16.9811	3.57e-05	0.0500053	31.0322	6.31e-07	0.00309845	53.1308	9.01e-08	0.00176381	87.0922	0.630406	0.900879	24.6461	21.2792	0.828138	0.980956	22.8176	0.204068	1	25.4438	0.0201942	0.286769	16.0577
98051695|dyl2	0.00620651	0.313961	67.4178	52.6208	0.000269142	0.141315	76.9298	0.000178172	0.0388711	80.0956	0.000406395	0.0414574	77.8486	0.0481301	0.792778	82.0986	64.8072	0.0658668	0.948378	76.269	0.456507	1	75.3584	0.0958005	0.457244	76.5513
98011665|brac	0.216008	0.682103	5.58901	4.55479	0.000311066	0.148781	9.68915	2.78e-05	0.016521	12.3677	3.99e-06	0.00839546	20.112	1	1	6.84041	6.55686	1	1	6.69241	0.261322	1	8.16308	0.424009	0.620307	6.02749
98012301|wnt5a	0.0177502	0.375679	139.259	115.36	0.000347513	0.150185	164.661	1.72e-05	0.0124856	200.606	2.59e-06	0.00838245	260.207	0.24471	0.884301	175.081	149.09	0.0444436	0.945758	175.143	0.0253778	1	187.536	0.0865849	0.442868	180.549
98016251|alkmo	0.000275217	0.283929	306.457	63.5588	0.000439421	0.172341	381.942	0.000112078	0.0338601	357.984	0.000273864	0.0371454	380.7	1	1	319.64	288.253	0.279598	0.948378	338.754	0.0477255	1	392.084	0.590378	0.722763	282.857
98045758|ange2-5	0.0205291	0.381651	14.5973	10.5681	0.000691957	0.199712	20.3757	0.000113837	0.0338601	22.1746	0.00114054	0.059828	24.1329	0.119983	0.884301	24.196	18.919	0.499692	0.948378	20.4219	0.385826	1	21.9277	0.00373176	0.14294	27.7533
98013963|arh	0.124895	0.617377	25.9228	22.0833	0.000965318	0.23119	33.5924	5.12e-05	0.0228452	41.9212	2.02e-05	0.0187654	45.6392	0.753504	0.979754	32.2237	29.7689	0.188184	0.948378	33.8746	0.0191819	1	39.5142	0.000371312	0.0542773	46.4801
98011411|wnt3	0.000494755	0.283929	36.3153	25.0582	0.00106683	0.23882	35.6857	0.000210096	0.0429686	38.1291	3.14e-05	0.0202061	54.8327	0.714884	0.95197	35.2938	30.5435	0.40162	0.948378	34.6082	0.161887	1	39.5215	0.0187562	0.27955	47.1131
98149751|nebu-2	0.0685871	0.539438	19.2195	13.8348	0.00137331	0.251282	28.9668	0.00013686	0.0365414	37.7073	0.0648548	0.285029	19.0985	0.00324028	0.488077	36.7457	18.6112	0.00373957	0.453673	31.5063	0.0625754	1	27.1825	0.0863112	0.442868	29.5264
98034576|sp5	0.112667	0.604276	24.466	21.2122	0.00138463	0.251282	30.0387	2.19e-05	0.0138407	40.6788	0.000192692	0.0312312	39.4769	0.0345076	0.738851	26.4602	19.5446	1	1	19.4702	1	1	20.5263	0.000574705	0.0684856	12.7619
98014731|t132e	0.142577	0.636861	45.5807	38.6027	0.00186811	0.273385	50.2112	4.67e-06	0.00916634	88.7965	4.97e-07	0.00324273	170.827	0.238703	0.884301	53.6514	42.5908	1	1	41.4583	0.406139	1	49.9745	0.0738651	0.427886	32.4088
98032248|prtg	0.000931317	0.283929	26.9315	17.6754	0.00210705	0.28694	25.1664	3.22e-05	0.0175884	40.2718	0.000317843	0.0379202	52.0601	1	1	22.5267	20.69	0.414803	0.948378	24.3025	0.0087923	0.831713	37.806	0.000296476	0.0499163	48.9636
98112206|crip2-2	0.0135157	0.35053	36.5916	27.1656	0.00210213	0.28694	44.3309	0.000237746	0.0462193	49.4021	0.00094518	0.0556597	85.179	0.0720604	0.861633	70.7229	52.6067	1	1	55.6734	0.0367579	1	75.7141	0.0034898	0.139773	99.5901
98048911|axin2	0.205413	0.677808	30.995	28.4758	0.00232083	0.287735	36.5493	9.26e-05	0.0315162	42.7008	6.59e-06	0.0105335	61.9348	0.527945	0.884301	31.0658	26.7815	0.363529	0.948378	29.708	0.277789	1	31.2155	0.337817	0.57287	25.5432
98051606|zn503-3	0.0107508	0.33704	34.4993	26.3795	0.00246258	0.291195	37.4255	0.000226518	0.0449261	45.1053	0.000104486	0.0267137	47.507	0.251956	0.884301	36.2	28.1396	0.0921329	0.948378	34.6372	0.0810344	1	37.7771	1	1	28.1445
98017192|pzrn3-3	0.197507	0.67419	10.6835	9.39259	0.00268368	0.300314	13.27	0.00015712	0.0387622	17.0773	0.00263235	0.0820659	19.5641	0.703	0.943617	9.40422	8.01979	0.000283784	0.253715	12.5893	0.00478127	0.635955	13.5016	8.18e-05	0.0267593	14.4228
98026659|ank1-2	0.00110427	0.283929	10.8716	7.064	0.00284258	0.303089	10.4713	0.000131934	0.0364863	10.5567	0.0883197	0.309135	10.7096	0.36061	0.884301	6.921	5.45243	1	1	4.94412	1	1	5.5526	1	1	4.90229
98045905|cdn1b	0.00328278	0.288732	95.913	73.1662	0.00436337	0.321604	96.3029	0.000117265	0.0338601	109.724	0.00116302	0.0603398	101.135	0.315362	0.884301	107.162	92.5454	0.186752	0.948378	107.592	0.0392025	1	123.582	0.00167868	0.0996334	135.95
98005904|sfrp4	0.0256763	0.405682	12.3136	8.0699	0.00441689	0.321604	16.2316	3e-05	0.0173408	29.0641	8.61e-05	0.0259943	37.4581	0.591631	0.888511	13.3398	11.1713	0.299431	0.948378	13.6858	0.0103573	0.89823	23.5123	0.0204283	0.287147	21.7267
98033469|ccm2-2	0.129324	0.621973	9.09549	7.40622	0.00506924	0.321604	10.7597	4.27e-05	0.019946	16.4526	0.000524597	0.0451741	13.5401	0.11315	0.884301	10.1439	11.1268	0.125615	0.948378	13.1736	0.0446653	1	15.3795	0.313498	0.561838	13.2617
98000744|tf7l2	0.0215073	0.386698	44.636	36.9187	0.00582761	0.3353	47.3739	1.35e-05	0.0121714	86.0842	1.66e-05	0.0187654	96.2265	1	1	47.6671	43.139	0.604344	0.948378	46.6595	0.0221778	1	61.5333	1	1	45.6889
98054641|nphn-2	0.00137191	0.283929	50.402	36.4982	0.00591855	0.336414	44.8757	0.000218387	0.0437554	50.6388	0.050008	0.264091	57.9874	0.00185169	0.472447	42.0462	29.1474	0.0970491	0.948378	25.9671	0.0413814	1	36.1826	0.000264746	0.0468522	49.8024
98033831|rhg20	0.193016	0.67243	15.0346	13.5553	0.0225961	0.434204	16.333	8.51e-05	0.0303729	21.0957	5.2e-05	0.0210999	31.2746	1	1	17.2457	15.8836	0.670954	0.948378	16.4032	0.0048925	0.635955	22.4804	0.000483373	0.063175	24.9926
98057299|s18b1-44	0.226034	0.682656	6.88771	5.33016	0.0292828	0.455507	7.29781	0.000141201	0.0365414	9.84625	0.093253	0.312887	6.62239	1	1	10.7948	8.85598	0.440178	0.948378	9.90994	1	1	9.13483	0.130628	0.49275	11.5229
98030979|oprm-2	0.278619	0.682656	8.69647	7.59055	0.0628288	0.524458	9.69157	5.96e-05	0.0243997	14.8959	0.000160479	0.0283759	14.622	0.471579	0.884301	9.01088	8.70219	0.602619	0.948378	9.15896	0.0114029	0.942814	12.3628	0.000807783	0.076819	14.2785
98134995|lphn3-9	0.11311	0.604467	2.9706	2.14487	0.102386	0.572964	2.93063	0.000113771	0.0338601	5.12968	8.01e-05	0.0259487	8.70277	1	1	4.93512	4.51967	0.705854	0.948378	4.68817	0.0166839	1	7.77537	0.000845352	0.0785127	10.0631
98035460|zn513-3	0.0664141	0.53678	25.1678	21.0638	0.132887	0.590989	23.8751	1.55e-05	0.0121714	38.304	0.000250924	0.0371454	33.7396	0.938206	1	20.3169	19.9718	0.318501	0.948378	18.5321	0.00367659	0.583262	30.9361	0.000190473	0.0435832	36.2893
98058177|ki26b	0.11559	0.607461	20.6843	17.5282	0.125247	0.590989	19.3858	0.00024063	0.0463212	24.8981	0.0907664	0.311036	25.9053	0.192714	0.884301	14.9445	11.7278	1	1	12.3979	0.0818222	1	15.8797	0.0715598	0.427245	16.0113
98024148|pax6-2	0.130642	0.621973	13.9222	11.8436	0.140558	0.590989	13.5018	1.45e-05	0.0121714	23.1133	0.00765716	0.131421	16.0197	0.605442	0.892017	13.7095	11.6082	0.113382	0.948378	13.6862	0.0176958	1	17.2862	0.0343541	0.348235	15.2408
98010821|plxa1	0.133082	0.626841	26.6954	24.1805	0.238301	0.590989	25.5235	0.000212272	0.0429686	34.0723	0.00593528	0.11754	30.8298	1	1	24.5644	22.6864	1	1	23.2757	0.00824931	0.80084	32.0609	0.0161184	0.263543	30.8829
98057537|b2l13	0.235532	0.682656	23.6205	24.5988	0.256586	0.590989	25.156	2.74e-05	0.016521	41.829	0.000120508	0.0279413	67.8301	1	1	27.597	23.8128	0.530625	0.948378	23.145	0.00621691	0.701332	33.4248	0.000237311	0.0458128	49.9351
98010037|fzd5	0.401491	0.696618	26.9049	23.9702	0.219565	0.590989	27.5715	0.000119572	0.0340261	56.1673	5.53e-06	0.009835	109.368	1	1	29.1635	26.7992	0.707137	0.948378	29.1459	0.0627971	1	39.406	0.00765242	0.196973	50.7071
98045346|bmp7	0.409499	0.697522	3.31394	2.8528	0.256405	0.590989	3.55784	0.000176495	0.0388711	7.28536	0.000147623	0.0283759	9.26638	0.63645	0.902047	3.86156	3.6028	0.552479	0.948378	4.2126	0.00297031	0.53174	7.02377	8.7e-06	0.0112207	13.086
TAIL DATASET
Name	head1_pval	head1_qval	head_1_tpm	head_0_tpm	head3_pval	head3_qval	head_3_tpm	head6_pval	head6_qval	head_6_tpm	head12_pval	head12_qval	head_12_tpm	tail1_pval	tail1_qval	tail_1_tpm	tail_0_tpm	tail3_pval	tail3_qval	tail_3_tpm	tail6_pval	tail6_qval	tail_6_tpm	tail12_pval	tail12_qval	tail_12_tpm
98138024|ptn14	0.00165452	0.283929	16.5318	11.4137	0.000149142	0.108321	19.6412	0.000419703	0.0629074	17.0901	0.000559491	0.046149	17.0603	0.0065953	0.554591	16.429	11.1493	0.00105494	0.312771	16.4578	0.00154586	0.381828	17.2211	0.000762352	0.074944	17.2858
98030606|aspp1	0.0613859	0.520066	18.3912	15.3992	0.000659376	0.199712	22.5641	0.00104498	0.0949221	21.4023	0.130124	0.327136	15.4144	0.279554	0.884301	18.1565	15.4053	0.000475582	0.297631	24.1559	0.000908821	0.303211	23.3572	0.0713858	0.42685	19.4709
98034086|cski1	0.000387831	0.283929	26.2682	18.4524	0.00185392	0.273348	24.2709	0.000501089	0.0706845	26.0495	0.0170719	0.181144	22.1416	0.00480779	0.529084	23.4874	15.8592	0.000663207	0.309567	22.7413	0.000727255	0.289611	24.4112	0.0372817	0.359406	19.7249
98032450|sik2	0.222659	0.682656	13.9086	12.4016	0.00196293	0.277759	17.1746	0.0108098	0.225798	15.9172	0.13056	0.327136	13.3639	0.287128	0.884301	12.1593	10.2963	0.00142557	0.332696	14.2308	0.000876274	0.303211	15.5054	0.0881503	0.445249	12.5625
98013425|f261	0.263047	0.682656	25.9622	20.5328	0.0032146	0.304533	45.3921	0.000489149	0.0706209	70.0406	0.00137734	0.0644713	86.2658	0.816282	1	29.1851	29.0674	0.379986	0.948378	33.7954	0.000261326	0.19208	73.5409	1.55e-06	0.00427453	114.797
98047440|plcl2	0.417958	0.699564	5.51708	5.39392	0.00763282	0.360752	7.60924	0.000853411	0.0882694	8.46186	0.0332741	0.232305	6.86138	0.149586	0.884301	5.92119	4.6133	0.000985108	0.312771	7.28823	0.00189852	0.435833	7.66613	0.00041217	0.055643	8.15431
98012722|trim2-2	0.0786462	0.559299	79.0382	60.2773	0.00947975	0.372573	90.8095	0.0030805	0.144014	102.98	0.124494	0.327136	83.7317	0.135469	0.884301	72.1311	55.965	0.0050341	0.507375	84.5812	0.000787043	0.293039	106.895	0.001239	0.0874598	104.078
98050309|klf6	0.316185	0.682854	33.1923	33.4398	0.021326	0.428736	41.4427	0.000388713	0.060426	49.8249	0.0151689	0.173462	41.7808	0.709649	0.948152	34.1894	30.1571	0.00224637	0.389569	41.5586	0.00118171	0.344159	47.0145	0.000489974	0.063175	47.8205
98026516|grik2	0.0381227	0.461606	18.4858	15.4283	0.0315821	0.459623	18.392	0.000348375	0.05671	21.3628	0.000508947	0.0451741	24.0704	0.0220373	0.676089	19.6882	15.1014	0.0603982	0.948378	17.8212	0.00231478	0.480513	21.2499	7.78e-05	0.0267593	25.6447
98052135|smo	0.218441	0.682656	6.61994	5.47244	0.0411361	0.481887	7.15625	0.00100942	0.0948318	8.92614	0.0468864	0.259733	7.06539	0.465909	0.884301	4.26956	3.73795	0.00109119	0.312771	6.28235	0.000175911	0.155024	7.70203	0.00255319	0.117912	6.2977
98015237|ntrk1	0.348747	0.690048	7.48777	6.41633	0.0414466	0.482592	8.86531	0.000686035	0.0806845	15.3392	0.000217425	0.034295	16.6108	0.535196	0.884301	7.40324	7.56528	0.219127	0.948378	8.66933	0.000827057	0.293425	16.2287	8.13e-06	0.0112207	20.8363
98127957|cp2b6-3	0.621537	0.834571	20.3304	20.5465	0.0541192	0.504496	31.5918	0.499083	0.699369	19.7935	0.517837	0.59804	19.0848	0.0131891	0.643549	23.1901	10.0028	0.0296919	0.836857	17.927	0.00115806	0.342383	27.6153	0.0421614	0.371612	31.0843
98038599|mspd2-5	0.221175	0.682656	40.006	55.454	0.0627939	0.524458	38.7179	0.0895452	0.50112	39.7452	0.00146967	0.0650524	29.3094	0.128276	0.884301	15.1545	18.2823	0.0682247	0.948378	27.47	0.000616263	0.277111	33.957	0.0198797	0.284913	26.5566
98014651|c102a	0.222059	0.682656	17.4606	18.508	0.0749761	0.543115	21.7046	0.00065608	0.0794802	26.5919	0.0104789	0.14934	23.7479	0.273559	0.884301	19.7657	16.6545	0.00877462	0.591364	21.7741	0.00245834	0.489486	24.4778	0.00107117	0.0837201	26.9641
98053794|nmur2-2	0.162033	0.650847	5.66931	4.28708	0.0867927	0.559686	5.92894	0.00084901	0.0882694	9.01911	0.000934761	0.0556597	10.1721	0.295049	0.884301	6.26517	4.80346	0.37224	0.948378	5.69447	0.00212211	0.460096	9.01141	2.71e-05	0.0180221	14.3763
98023664|s18b1-22	0.23043	0.682656	33.78	33.9695	0.089312	0.561587	38.236	0.00114507	0.0990463	44.872	0.0408489	0.24765	39.0529	0.0476528	0.792655	36.9435	29.3143	0.0112521	0.634874	36.4065	0.00241024	0.485382	40.4266	0.00388517	0.145074	39.3888
98033833|hey2	0.486984	0.732501	5.82773	4.80866	0.100232	0.570714	6.48254	0.000594535	0.0743548	11.7032	0.0161476	0.176886	7.93243	0.298067	0.884301	3.13037	3.64734	0.00382255	0.454981	7.21895	0.00032025	0.201582	9.49484	0.000796152	0.0766164	8.22405
98037694|cac1s	0.0379235	0.461606	251.095	277.629	0.298202	0.590989	275.096	0.177803	0.580534	317.007	0.0085186	0.136172	214.63	0.0301895	0.718424	251.176	191.144	0.00590061	0.526454	244.479	0.00124722	0.348688	269.526	0.000788354	0.0764783	281.591
98052891|tni3k	0.0893436	0.573187	18.2871	19.7808	0.292847	0.590989	20.9021	0.00589382	0.181387	27.1677	0.00101824	0.0567605	26.9641	0.16537	0.884301	18.4952	15.377	0.0160967	0.720978	19.1034	0.00030097	0.198274	23.7422	7.53e-05	0.0267593	25.9864
98026366|mex3b	0.126363	0.619261	23.9257	26.2281	0.31054	0.590989	26.0899	0.0173584	0.277273	31.528	1	1	26.512	1	1	20.9556	19.139	0.000880988	0.309567	28.1404	0.0004774	0.277111	32.9055	0.000225998	0.0453543	33.488
98054788|frm4a	0.166506	0.652494	33.9487	35.0493	0.17974	0.590989	38.2681	0.000393877	0.060426	47.3632	0.00159463	0.0677223	48.2574	0.151267	0.884301	37.1395	31.0956	0.0344247	0.886175	37.1437	0.00226888	0.478624	43.0779	0.000191738	0.0435832	48.2673
98022379|ita6	0.276389	0.682656	15.9955	15.171	0.149848	0.590989	17.0214	0.00184659	0.11849	19.7781	0.0395951	0.24602	17.4171	0.362008	0.884301	16.3191	14.3386	0.204042	0.948378	16.0687	0.00128961	0.349501	20.6404	0.0043551	0.149528	19.6144
98057806|enah	0.315941	0.682854	15.6692	15.8723	0.279581	0.590989	17.2985	0.000265232	0.0502121	24.6811	8.77e-05	0.0259943	28.6988	0.25849	0.884301	17.4398	14.5996	0.338647	0.948378	16.1264	0.000677026	0.277111	24.3088	1.06e-05	0.0127527	31.5127
98008587|acsl1	0.277398	0.682656	129.517	134.772	0.383261	0.599508	129.643	0.0345222	0.366684	157.563	0.149581	0.331718	150.336	0.452175	0.884301	106.024	99.787	0.419761	0.948378	105.901	0.00172236	0.409858	137.4	0.000517409	0.0653467	148.86
98037905|sox4	1	1	10.2653	9.58283	0.46754	0.648297	11.1943	0.00412456	0.159587	19.6984	0.00797605	0.133575	16.196	1	1	9.80382	9.06307	0.115463	0.948378	11.4572	0.000166488	0.155024	20.5545	0.00022182	0.0453543	22.7123
98132058|tba1b-2	1	1	421.666	416.834	0.479005	0.657311	370.307	0.442815	0.656647	475.696	0.139222	0.32867	524.527	0.564261	0.884334	387.66	343.244	0.0246832	0.792991	422.151	0.0017094	0.409858	522.683	0.000196412	0.0435832	600.261
98025187|tob2	0.295566	0.682656	135.972	133.845	0.544971	0.710691	141.152	0.0582748	0.436727	154.413	0.275721	0.408628	141.564	0.432039	0.884301	112.313	100.314	0.00540003	0.517026	126.538	0.00177154	0.411525	138.275	0.00142946	0.0929671	140.394
98008539|dcx	0.0224705	0.389935	22.6419	26.8303	0.574678	0.733742	24.9162	0.00544413	0.176022	35.6469	0.0140573	0.167506	33.4364	0.262002	0.884301	27.5258	23.0999	0.00373426	0.453673	30.5716	0.000269592	0.19208	36.856	2.45e-05	0.0174885	44.6685
98118450|tba3c-2	1	1	379.521	383.151	0.597843	0.75351	419.174	0.0465669	0.406113	503.342	0.0324571	0.230799	504.254	0.427626	0.884301	411.833	361.902	0.0187644	0.763444	458.616	0.00174893	0.411166	530.709	0.000225622	0.0453543	612.31
98013145|ash1l	0.571815	0.793833	39.6361	44.2809	1	1	47.6274	0.000857041	0.0882694	109.939	0.0411031	0.24814	59.1806	1	1	38.7924	34.1009	0.00401096	0.465595	70.4879	0.00241285	0.485382	81.3771	0.00160925	0.0991464	79.9358
98003287|twst2	0.605409	0.819662	8.14652	7.78745	1	1	7.34246	0.00265918	0.136534	14.7976	0.0148375	0.171433	12.7007	0.597698	0.889397	6.18323	5.98861	0.0588317	0.948378	8.91033	0.000930002	0.303211	13.519	7.21e-05	0.0267593	17.8389
98039600|tba4a	1	1	330.151	318.362	1	1	312.127	0.132193	0.560259	401.106	0.0601963	0.2791	434.056	0.494365	0.884301	310.905	279.959	0.017716	0.741642	343.368	0.000925807	0.303211	428.864	0.000206217	0.0447305	503.305
98046007|gima5	0.0576252	0.513009	5.58634	0.834321	NA	NA	0.197504	1	1	0.290026	0.29673	0.426397	13.7371	0.000601392	0.447495	2.29677	0.0717774	NA	NA	0.0756329	0.000792086	0.293039	6.30968	NA	NA	3.23909

### Sheet: Supplemental Table 1B
HEAD DATASET
Name	head1_pval	head1_qval	head_1_tpm	head_0_tpm	head3_pval	head3_qval	head_3_tpm	head6_pval	head6_qval	head_6_tpm	head12_pval	head12_qval	head_12_tpm	tail1_pval	tail1_qval	tail_1_tpm	tail_0_tpm	tail3_pval	tail3_qval	tail_3_tpm	tail6_pval	tail6_qval	tail_6_tpm	tail12_pval	tail12_qval	tail_12_tpm
98043224|pim1	9.1e-05	0.222618	153.195	97.1945	1.52e-05	0.033035	178.51	7.15e-05	0.0270055	165.89	0.000408871	0.0414574	150.715	0.0104806	0.614024	161.872	122.412	0.00632736	0.532699	154.8	0.0129504	1	156.982	0.334861	0.571617	130.671
98040037|rasm	0.0044015	0.294304	5.6492	3.13289	2.12e-05	0.0389233	10.7875	9.47e-06	0.011205	9.33099	0.000770002	0.0521964	7.21485	0.0985366	0.884301	7.26166	4.69266	0.0190224	0.764324	8.58724	0.049445	1	7.73958	0.0271169	0.318426	8.35324
98027755|foxa1	0.0129492	0.35053	47.1881	38.2608	2.18e-05	0.0389233	69.5167	1.36e-05	0.0121714	75.2706	0.000419853	0.0419125	69.7774	1	1	50.7443	45.3023	0.304565	0.948378	52.4752	0.0473103	1	62.63	0.04866	0.383566	61.8165
98043529|sp5-2	0.112272	0.604276	19.5081	16.9811	3.57e-05	0.0500053	31.0322	6.31e-07	0.00309845	53.1308	9.01e-08	0.00176381	87.0922	0.630406	0.900879	24.6461	21.2792	0.828138	0.980956	22.8176	0.204068	1	25.4438	0.0201942	0.286769	16.0577
98051695|dyl2	0.00620651	0.313961	67.4178	52.6208	0.000269142	0.141315	76.9298	0.000178172	0.0388711	80.0956	0.000406395	0.0414574	77.8486	0.0481301	0.792778	82.0986	64.8072	0.0658668	0.948378	76.269	0.456507	1	75.3584	0.0958005	0.457244	76.5513
98011665|brac	0.216008	0.682103	5.58901	4.55479	0.000311066	0.148781	9.68915	2.78e-05	0.016521	12.3677	3.99e-06	0.00839546	20.112	1	1	6.84041	6.55686	1	1	6.69241	0.261322	1	8.16308	0.424009	0.620307	6.02749
98012301|wnt5a	0.0177502	0.375679	139.259	115.36	0.000347513	0.150185	164.661	1.72e-05	0.0124856	200.606	2.59e-06	0.00838245	260.207	0.24471	0.884301	175.081	149.09	0.0444436	0.945758	175.143	0.0253778	1	187.536	0.0865849	0.442868	180.549
98016251|alkmo	0.000275217	0.283929	306.457	63.5588	0.000439421	0.172341	381.942	0.000112078	0.0338601	357.984	0.000273864	0.0371454	380.7	1	1	319.64	288.253	0.279598	0.948378	338.754	0.0477255	1	392.084	0.590378	0.722763	282.857
98045758|ange2-5	0.0205291	0.381651	14.5973	10.5681	0.000691957	0.199712	20.3757	0.000113837	0.0338601	22.1746	0.00114054	0.059828	24.1329	0.119983	0.884301	24.196	18.919	0.499692	0.948378	20.4219	0.385826	1	21.9277	0.00373176	0.14294	27.7533
98013963|arh	0.124895	0.617377	25.9228	22.0833	0.000965318	0.23119	33.5924	5.12e-05	0.0228452	41.9212	2.02e-05	0.0187654	45.6392	0.753504	0.979754	32.2237	29.7689	0.188184	0.948378	33.8746	0.0191819	1	39.5142	0.000371312	0.0542773	46.4801
TAIL DATASET
Name	head1_pval	head1_qval	head_1_tpm	head_0_tpm	head3_pval	head3_qval	head_3_tpm	head6_pval	head6_qval	head_6_tpm	head12_pval	head12_qval	head_12_tpm	tail1_pval	tail1_qval	tail_1_tpm	tail_0_tpm	tail3_pval	tail3_qval	tail_3_tpm	tail6_pval	tail6_qval	tail_6_tpm	tail12_pval	tail12_qval	tail_12_tpm
98138024|ptn14	0.00165452	0.283929	16.5318	11.4137	0.000149142	0.108321	19.6412	0.000419703	0.0629074	17.0901	0.000559491	0.046149	17.0603	0.0065953	0.554591	16.429	11.1493	0.00105494	0.312771	16.4578	0.00154586	0.381828	17.2211	0.000762352	0.074944	17.2858
98030606|aspp1	0.0613859	0.520066	18.3912	15.3992	0.000659376	0.199712	22.5641	0.00104498	0.0949221	21.4023	0.130124	0.327136	15.4144	0.279554	0.884301	18.1565	15.4053	0.000475582	0.297631	24.1559	0.000908821	0.303211	23.3572	0.0713858	0.42685	19.4709
98034086|cski1	0.000387831	0.283929	26.2682	18.4524	0.00185392	0.273348	24.2709	0.000501089	0.0706845	26.0495	0.0170719	0.181144	22.1416	0.00480779	0.529084	23.4874	15.8592	0.000663207	0.309567	22.7413	0.000727255	0.289611	24.4112	0.0372817	0.359406	19.7249
98047440|plcl2	0.417958	0.699564	5.51708	5.39392	0.00763282	0.360752	7.60924	0.000853411	0.0882694	8.46186	0.0332741	0.232305	6.86138	0.149586	0.884301	5.92119	4.6133	0.000985108	0.312771	7.28823	0.00189852	0.435833	7.66613	0.00041217	0.055643	8.15431
98052135|smo	0.218441	0.682656	6.61994	5.47244	0.0411361	0.481887	7.15625	0.00100942	0.0948318	8.92614	0.0468864	0.259733	7.06539	0.465909	0.884301	4.26956	3.73795	0.00109119	0.312771	6.28235	0.000175911	0.155024	7.70203	0.00255319	0.117912	6.2977
98033833|hey2	0.486984	0.732501	5.82773	4.80866	0.100232	0.570714	6.48254	0.000594535	0.0743548	11.7032	0.0161476	0.176886	7.93243	0.298067	0.884301	3.13037	3.64734	0.00382255	0.454981	7.21895	0.00032025	0.201582	9.49484	0.000796152	0.0766164	8.22405
98026366|mex3b	0.126363	0.619261	23.9257	26.2281	0.31054	0.590989	26.0899	0.0173584	0.277273	31.528	1	1	26.512	1	1	20.9556	19.139	0.000880988	0.309567	28.1404	0.0004774	0.277111	32.9055	0.000225998	0.0453543	33.488
98013145|ash1l	0.571815	0.793833	39.6361	44.2809	1	1	47.6274	0.000857041	0.0882694	109.939	0.0411031	0.24814	59.1806	1	1	38.7924	34.1009	0.00401096	0.465595	70.4879	0.00241285	0.485382	81.3771	0.00160925	0.0991464	79.9358

### Sheet: Supplemental Table 1C
IN SITU HYBRIDIZATION RESULTS
Transcript ID	Gene name	Original PCR?	Cloned?	Probe?	in situ hybridization patterns:
					uncut	3hpa Head	3hpa Tail	6hpa Head	6hpa Tail
98043224|pim1	pim1	Y		Y	Epidermal expression pattern	epidermal; no accumulation at wound site	epidermal; no accumulation at wound site	epidermal; no accumulation at wound site	epidermal; no accumulation at wound site
98040037|rasm	rasm	Y		Y	Some expression in posterior	At top of head and wound site	wound site, at ventral edges	At top of head and wound site	wound site, ventral edges, and tip of posteiror
98027755|foxa1	foxa1	Y	Y	Y	Expressed in midbody of animal	At wound site, but not clearly wound-induced; reflects midbody pattern	At wound site, but not clearly wound-induced; reflects midbody pattern	At wound site, but not clearly wound-induced; reflects midbody pattern	At wound site, but not clearly wound-induced; reflects midbody pattern
98043529|sp5-2	sp5	Y	Y	Y	posterior gradient	wound site	posterior gradient	wound site	posterior gradient
98051695|dyl2	unknown	Y		Y	"spotted" pattern across entire worm	slight expression at wound	wound site	wound site	wound site
98011665|brac	brachyury	Y	Y	Y	posterior gradient	no expression	posterior gradient	expressed at wound site	posterior gradient
98012301|wnt5a	wnt-3	Y	Y	Y	posterior gradient	wound site	posterior gradient	wound site	posterior gradient
98016251|alkmo	alkmo	Y		Y	expressed in "patches" across entire animal	expressed in "patches" across entire animal	expressed in "patches" across entire animal	expressed in "patches" across entire animal	expressed in "patches" across entire animal
98045758|ange2-5	angel-2	Y	Y	Y	none detected	none detected	none detected; slight expression at wound site?	wound site	wound site
98013963|arh	arh	Y		Y	no expression pattern detected	no expression pattern detected	no expression pattern detected	no expression pattern detected	no expression pattern detected
98138024|ptn14	ptn14	Y		Y	none detected	epidermal	epidermal	epidermal	epidermal and wound site
98030606|aspp1	aspp1	Y		Y	none detected	none detected	none detected	wound site	wound site
98034086|cski1	cski1	Y		Y	posterior gradient	wound site	wound site	wound site	wound site
98047440|plcl2	plcl2	Y		Y	no expression pattern detected	no expression pattern detected	no expression pattern detected	no expression pattern detected	no expression pattern detected
98052135|smo	smoothened	Y		Y	none detected	wound site	wound site	wound site	wound site
98033833|hey2	hes	Y	Y	Y	Expressed in midbody of animal; has central line on dorsal side	At wound site, but not clearly wound-induced; reflects midbody pattern	At wound site, but not clearly wound-induced; reflects midbody pattern	At wound site, but not clearly wound-induced; reflects midbody pattern	At wound site, but not clearly wound-induced; reflects midbody pattern
98026366|mex3b	mex3b	Y		Y	Some expression in posterior	wound site	wound site	wound site	wound site
98013145|ash1l	ash1l	Y		Y	Expression around ventral edges, in posterior	wound site	wound site	wound site	wound site

### Sheet: Supplemental Table 1D
qPCR PRIMERS
	Forward	Reverse
wnt-3	TCTCTGCTTCAGCTATGCTTCA	TGTTTACCAGGCCTTCATGAATAGT
sp5	GTCGTGGGAACAGCAACTGC	GGACGCATCTCTAGCAGCCA
wnt-1	TGGCGTACGTCCAGATCACA	ATTTGGTGTACACGGCCCCA
gapDH	TTCCGTGTACCAACACCAGA	GGAGATTGACTGGCATCCTT
ef1-alpha	TTGCGCTGTTCTTGTTGTTC	CGAATGCCCAAAGTAAAGGA

### Sheet: Supplemental Table 1E
CELL TYPE CO-EXPRESSION COUNTS
		Whole animals			head fragment		tail fragment
wnt-3	Cell type marker	head	middle (wound site)	tail	anterior	wound site	wound site	tail
	piwi-1	17/348	32/283	12/185	52/489	75/213	35/586	21/184
		13/278	21/262	37/813	40/381	163/633	17/213	74/488
		7/130	29/546	21/371	41/347	116/393	156/1106	21/207
	gad-1	10/72	11/150	0/81	15/180	7/96	16/269	23/249
		15/202	12/197	4/227	4/102	22/196	10/283	2/79
		21/247	18/262	7/492	6/86	15/249	16/395	11/299
	tropomyosin	104/107	44/50	312/405	343/401	361/412	167/175	335/359
		117/149	280/334	357/431	686/851	291/369	243/282	70/79
		200/212	262/290	327/381	471/553	350/407	290/381	352/389
